# Validation of hypermethylated DNA regions found in colorectal cancers as potential aging-independent biomarkers of precancerous colorectal lesions

**DOI:** 10.1101/2023.05.24.542159

**Authors:** Sija Sajibu, Emanuel Sonder, Amit Tiwari, Stephany Orjuela, Hannah R. Parker, Olivier The Frans, Christoph Gubler, Giancarlo Marra, Mark D. Robinson

## Abstract

**Background:** We previously identified 16,772 colorectal cancer-associated hypermethylated DNA regions that were also detectable in precancerous colorectal lesions (preCRCs) and unrelated to normal mucosal aging. We have now conducted a study to validate 990 of these differentially methylated DNA regions (DMR) in a new series of preCRCs.

**Methods:** We used targeted bisulfite sequencing to validate these 990 potential biomarkers in 59 preCRC tissue samples (41 conventional adenomas, 18 sessile serrated lesions), each with a patient-matched normal mucosal sample. Based on differential DNA methylation tests, a panel of (candidate) DMRs was chosen on a subset of the (our) cohort and validated on the remaining part of our cohort and (two) further publicly available datasets with respect to their stratifying potential between preCRCs and normal mucosa.

**Results:** Strong statistical significance for the difference in methylation levels was observed across the full set of 990 investigated DMRs. From these, a selected candidate panel of 30 DMRs correctly identified 58/59 tumors (area under the receiver operating curve: 0.998).

**Conclusions:** These validated DNA hypermethylation markers can be exploited to develop more accurate noninvasive colorectal tumor screening assays.
