## Supplementary Table 1 for "Validation of hypermethylated DNA regions found in colorectal cancers as potential aging-independent biomarkers of precancerous colorectal lesions"

### Sheet: Sheet1
Supplementary Table 1: Characteristics of the 59 precancerous lesions used in the study
Patient number	Age	Sex	Colon segment involved	Maximum lesion diameter	Paris classification #	Pit pattern classification °	Microscopic appearance	Dysplasiaª	Number of lesions at study colonoscopy §
A1	78	F	S	20	0-IP	IV	TA	LGD	1
A2	68	M	A	35	ISP	IV	TA	LGD	1
A3	58	F	T	50	LST-G	IV	TVA	HGD	4
A4	69	F	A	50	ISP	IV	TVA	HGD	1
A5	63	F	A	60	LST-G O-IIA+IS	IV	VA	LGD	1
A6	76	M	T	30	II-A (LST-G)	IV	TA	LGD	3
A7	70	F	C	50	LST-NG	II	TA	LGD	18
A8	66	F	A	25	IIA (LST-G)	IIIL	TA	LGD	1
A9	77	M	A	35	IIA/IIC (LST-G)	IV/V	TA	LGD	1
A10	89	M	A	40	LST-G (0-IIA)	IV	TA	LGD	4
A11	62	M	C	70	IIA (LST-G)	IV	TVA	HGD	1
A12	61	M	C	25	IIA	IIIL	TA	LGD	1
A13	72	F	A	20	0-IS (RECIDIVA)	IV	TVA	LGD	1
A14	62	F	A	40	LST-G MIXED 0-IS/O-IIA	IIIL	TVA	LGD	1
A15	77	F	R	20	0-IIA+IS	IV	TVA	LGD	1
A16	78	F	C	35	LST-G IIA+IIC	IIIL	TVA	LGD	1
A17	64	F	D	45	IIA (LST-NG)	IV	TA	LGD	1
A18	57	F	C	30	LST-G	IIIL	TVA	LGD	1
A19	61	M	T	30	LST-NG (IIA/IIC)	IIIL/IIIS	TA	LGD	2
A20	79	M	C	35	0-ISP	IV	TVA	LGD	2
A21	46	M	S	30	0-IP	IV	TVA	LGD	3
A22	67	M	D	35	0-IS+IIA ( LST-G)	IV	TA	LGD	1
A23	83	M	C	20	LST 0-IIB	IIIL	TA	LGD	3
A24	69	M	S	30	LST-NG 0-IIA+IS	IIIL	TA	LGD	1
A25	75	M	R	40	LST-G 0-IIA+IS	IV	TVA	HGD	3
A26	64	M	T	25	0-IS	IIIL	TA	LGD	3
A27	50	M	A	15	0-ISP	IV	TVA	LGD	1
A28	79	M	T	70	0-IS	IV	TVA	HGD	3
A29	63	M	C	30	LST-G (0-IIA)	IIIL	TA	LGD	1
A30	63	F	C	40	LST-G NODULAR 0-IIA	IV	TVA	LGD	1
A31	68	M	R	60	LST-G O-IIA	IIIL+IV	TA	HGD	3
A32	65	M	A	40	LST-G 0-IIA+IIC	III-L+IV	TA	LGD	1
A33	72	M	R	45	0-IS	IV	TVA	LGD	1
A34	79	F	S	70	LST-G	III/IV	TVA	HGD	1
A35	62	F	T	80	LST-G NODULAR 0-IIA+IS	Vi	TVA	ADC	3
A36	67	F	A	30	LST-NG 0-IIA	II	TVA	HGD	2
A37	78	F	R	50	LST-G 0-IIA (RECIDIVA)	IV	TVA	LGD	1
A38	66	M	A	35	LST-G	IIIL/IV	TVA	LGD	1
A39	70	F	C	12	IIa	IIIs	TA	LGD	8
A40	69	M	S	22	Is	IV	TA	LGD
A41	71	M	S	24	Ip	IV	TVA	LGD	4
S1	72	M	A	45	LST-G 0-IIA+IS	IIIL+IV	SSL	None	2
S2	75	M	A	40	LST-NG 0-IIA	II+IIIL	SSL	LGD	1
S3	60	F	A	15	LST-NG	II	SSL	None	3
S4	80	M	A	25	LST-NG 0-IIA	II	SSL	LGD	2
S6	55	M	T	25	LST-G (IIA)	II	SSL	LGD	2
S7	50	M	T	20	0-IS	II	SSL	None	6
S8	62	F	D	12	II-A	II	SSL	LGD	2
S9	71	F	D	15	0-IIB	II	SSL	None	1
S10	54	M	D	25	LST-NG (0-IIA)	II	SSL	LGD	4
S11	61	F	C	30	LST-NG 0-IIA	II	SSL	None	0
S12	58	F	T	35	LST-NG 0-IIB	II	SSL	None	1
S13	74	M	A	15	LST-NG 0-IIA	II	SSL	None	4
S14	71	M	A	15	0-IS	II	SSL	LGD	1
S15	52	M	C	30	IIA	IV	SSL	Dysplasia	1
S16	69	F	T	30	LST-NG	II	SSL	None	4
S17	57	F	A	25	IIA (LST-G)	II	SSL	None	1
S18	69	F	A	30	LST-NG	II	SSL	LGD	1
S19	64	M	C	45	LST-NG 0-IIA	II	SSL	LGD	1
Abbreviations: M, male; F, female; C, cecum; A, ascending colon; T, transverse colon; D, descending colon; S, sigmoid colon; R, rectum; TA, tubular adenoma; TVA, tubulovillous adenoma; VA, villous adenoma; SSL, sessile serrated lesion; LGD, low-grade dysplasia; HGD, high-grade dysplasia; ADC, adenocarcinoma.
# Macroscopic appearance of neoplastic lesions was classified according to Paris Endoscopic Classification. The Paris Endoscopic Classification of Superficial Neoplastic Lesions. Gastrointest Endosc 2003;58(suppl.):S3-S27
o Morphological analysis of colon crypt patterns according to the Kudo classification. Kudo S, Rubio CA, Teixeira CR, et al. Pit pattern in colorectal neoplasia:endoscopic magnifying view. Endoscopy 2001;33;367-7
ª Low-grade versus high-grade dysplasia as defined by the WHO classification of tumors of the digestive system, editorial and consensus conference in Lyon, France, November 6-9, 1999. IARC
§ This number includes the lesion included in our study
